# A Metabolic Complex Involved in Tomato Specialized Metabolism

**DOI:** 10.1101/2025.02.17.638719

**Authors:** Varun Dwivedi, Ernest Okertchiri, Adam Yokom, Craig A. Schenck

## Abstract

Specialized metabolites mediate diverse plant-environment interactions. Although, recent work has begun to enzymatically characterize entire plant specialized metabolic pathways, little is known about how different pathway components organize and interact within the cell. Here we use acylsugars – a class of specialized metabolites found across the Solanaceae family – as a model to explore cellular localization and metabolic complex formation of pathway enzymes. These compounds consist of a sugar core decorated with acyl groups, which are connected through ester linkages. In *Solanum lycopersicum* (tomato) four acylsugar acyltransferases (SlASAT1-4) sequentially add acyl chains to specific hydroxyl positions on a sucrose core leading to accumulation of tri and tetraacylated sucroses in the trichomes. To elucidate the spatial organization and interactions of tomato ASATs, we expressed SlASAT1-4 proteins fused with YFP in *N. benthamiana* and Arabidopsis protoplasts. Our findings revealed a distributed ASAT pathway with SlASAT1 and SlASAT3 localized to the mitochondria, SlASAT2 localized to the cytoplasm and nucleus, and SlASAT4 localized to the endoplasmic reticulum. To explore potential pairwise protein-protein interactions in acylsugar biosynthesis, we used various techniques, including co-immunoprecipitation, split luciferase assays, and bimolecular fluorescence complementation. These complementary approaches based on different interaction principles all demonstrated interactions among the different SlASAT pairs. Following transient expression of SlASAT1-4 in *N. benthamiana*, we were able to pull down a complex consisting of SlASAT1-4, which was confirmed through proteomics. Size exclusion chromatography of the SlASAT pulldown suggests a heteromultimeric complex consisting of SlASATs and perhaps other proteins involved in this interaction network. This study sheds light on the metabolic coordination for acylsugar biosynthesis through formation of an interaction network of four sequential steps coordinating efficient production of plant chemical defenses.
