## Supplementary Table 1 for "A Metabolic Complex Involved in Tomato Specialized Metabolism"

### Sheet: Primer list
Supplementary Table 1 - Primers used in this study
Primer Name	Gene	Use	Sequence (5'-3')
ASAT1. For	Solyc12g006330	Subcellular localization cloning	TTCTGCCCAAATTCGCGATGTCTGCTTCAAGACTTGTT
ASAT1. Rev	Solyc12g006330	Subcellular localization cloning	TCCTCGCCCTTGCTCACCATGAATCCTAAGCATGGAGAAG
ASAT2. For	Solyc04g012020	Subcellular localization cloning	TTCTGCCCAAATTCGCGATGAGTAGTAGTGTATCAA
ASAT2. Rev	Solyc04g012020	Subcellular localization cloning	TCCTCGCCCTTGCTCACCATGCTAGTTGGAGAGGCAAATC
ASAT3. For	Solyc11g067270	Subcellular localization cloning	TTCTGCCCAAATTCGCGATGGCATCATCAACAATTA
ASAT3. Rev	Solyc11g067270	Subcellular localization cloning	TCCTCGCCCTTGCTCACCATTTTGGTTGATTCAACAACTG
ASAT4. For	Solyc01g105580	Subcellular localization cloning	TTCTGCCCAAATTCGCGATGGTGAAACCCTCAGCTCCT
ASAT4. Rev	Solyc01g105580	Subcellular localization cloning	TCCTCGCCCTTGCTCACCATTCCTAAGGAATGGAATGCTAG
SPLITLUC-ASAT1-NTER	Solyc12g006330	SplitLuc Cloning	GGCGGAGGTGGCTCCATGTCTGCTTCAAGACTTGTTTCACTT
SPLITLUC-ASAT1-NTER	Solyc12g006330	SplitLuc Cloning	AAAATTTAATGAAACCAGAGTTAACTTAGAATCCTAAGCATGGAGAAGCAAACTGA
SPLITLUC-ASAT2-CTER	Solyc04g012020	SplitLuc Cloning	CTATTTACAATTACAGGATCTATTTATGAGTAGTAGTGTATCAAGACTTGTATC
SPLITLUC-ASAT2-CTER	Solyc04g012020	SplitLuc Cloning	CCACCACCCATTGATTTGCTAGTTGGAGAGGCAAATCGT
SPLITLUC-ASAT3-NTER	Solyc11g067270	SplitLuc Cloning	GGCGGAGGTGGCTCCATGGCATCATCAACAATTATATCTAGAAAAATGATTAA
SPLITLUC-ASAT3-NTER	Solyc11g067270	SplitLuc Cloning	AAAATTTAATGAAACCAGAGTTAACTTATTTGGTTGATTCAACAACTGGAGAAGCA
SPLITLUC-ASAT4-CTER	Solyc01g105580	SplitLuc Cloning	CTATTTACAATTACAGGATCTATTTATGGTGAAACCCTCAGCTCCTAC
SPLITLUC-ASAT4-CTER	Solyc01g105580	SplitLuc Cloning	CCACCACCCATTGATTTTCCTAAGGAATGGAATGCTAGTTTTGAAGT
SPLITLUC-ASAT2-NTER	Solyc04g012020	SplitLuc Cloning	GGCGGAGGTGGCTCCATGAGTAGTAGTGTATCAAGACTTGTATC
SPLITLUC-ASAT2-NTER	Solyc04g012020	SplitLuc Cloning	AAAATTTAATGAAACCAGAGTTAAGCTAGTTGGAGAGGCAAATCGT
SPLITLUC-ASAT3-CTER	Solyc11g067270	SplitLuc Cloning	CTATTTACAATTACAGGATCTATTTATGGCATCATCAACAATTATATCTAGAAAAATGATTAA
SPLITLUC-ASAT3-CTER	Solyc11g067270	SplitLuc Cloning	CCACCACCCATTGATTTCTTATTTGGTTGATTCAACAACTGGAGAAGCA
BiFC nEYFP ASAT1 For-	Solyc12g006330	BiFC Cloning	CGCCACAACATCGAGGACATGTCTGCTTCAAGACTTGT
BiFC nEYFP ASAT1 rev-	Solyc12g006330	BiFC Cloning	AATGAAACCAGAGTTAATTAGAATCCTAAGCATGGAG
BiFC nEYFP ASAT3 For-	Solyc11g067270	BiFC Cloning	CGCCACAACATCGAGGACATGGCATCATCAACAATTATAT
BiFC nEYFP ASAT3 rev-	Solyc11g067270	BiFC Cloning	TAATGAAACCAGAGTTAATTATTTGGTTGATTCAACAACT
BiFC cEYFP ASAT2 For -	Solyc04g012020	BiFC Cloning	ATGGACGAGCTGTACAAGATGAGTAGTAGTGTATCAAGA
BiFC cEYFP ASAT2 For-	Solyc04g012020	BiFC Cloning	TAATGAAACCAGAGTTAATTAGCTAGTTGGAGAGGCAA
BiFC cEYFP ASAT4 For -	Solyc01g105580	BiFC Cloning	CATGGACGAGCTGTACAAGATGGTGAAACCCTCAGCTCCT
BiFC cEYFP ASAT4 For-	Solyc01g105580	BiFC Cloning	ATTTAATGAAACCAGAGTTAATTATCCTAAGGAATGGAATG
BiFC cEYFP ASAT3 For	Solyc11g067270	BiFC Cloning	CATGGACGAGCTGTACAAGATGGCATCATCAACAATTATAT
BiFC nEYFP ASAT4 For	Solyc01g105580	BiFC Cloning	CGCCACAACATCGAGGACATGGTGAAACCCTCAGCTCCT
ASAT1_HA For-	Solyc12g006330	Co-IP Cloning	CTGCCCAAATTCGCGATGTACCCTTATGACGTTCCTGATTATGCATCTGCTTCAAGACTT
ASAT2_Flag For-	Solyc04g012020	Co-IP Cloning	CTGCCCAAATTCGCGATGGATTACAAGGACGACGATGACAAGAGTAGTAGTGTATCAAGA
ASAT3_HA For-	Solyc11g067270	Co-IP Cloning	CTGCCCAAATTCGCGATGTACCCTTATGACGTTCCTGATTATGCAGCATCATCAACAATT
ASAT4_Flag For-	Solyc01g105580	Co-IP Cloning	CTGCCCAAATTCGCGATGGATTACAAGGACGACGATGACAAGGTGAAACCCTCAGCTCCT
ASAT2 w/o Tag For-	Solyc04g012020	Co-IP Cloning	ATTCTGCCCAAATTCGCGCATGAGTAGTAGTGTATCAAGACTTGTATCCTCAG
ASAT2 w/o Tag Rev-	Solyc04g012020	Co-IP Cloning	AAAATTTAATGAAACCAGAGTTAACTTAGCTAGTTGGAGAGGCAAATCGTAAGAG
ASAT3 w/o Tag For-	Solyc11g067270	Co-IP Cloning	TTCTGCCCAAATTCGCGCATGGCATCATCAACAATTATATCTAGAAAAATGATTAAACTT
ASAT3 w/o Tag Rev-	Solyc11g067270	Co-IP Cloning	AAAATTTAATGAAACCAGAGTTAACTTATTTGGTTGATTCAACAACTGGAGAAGCA
pET52b_ASAT1 F	Solyc12g006330	Protein expression Cloning	CCTCTTTCAGGGACCCATGTCTGCTTCAAGACTTGTTTCACTT
pET52b_ASAT1 R	Solyc12g006330	Protein expression Cloning	CAGGATCCTGGTACCCTTAGAATCCTAAGCATGGAGAAGCAAACTGA
pET52b_ASAT2 F	Solyc04g012020	Protein expression Cloning	CCTCTTTCAGGGACCCATGAGTAGTAGTGTATCAAGACTTGTATCCTCAG
pET52b_ASAT2 R	Solyc04g012020	Protein expression Cloning	CAGGATCCTGGTACCCTTAGCTAGTTGGAGAGGCAAATCGTAAGAG
pET52b_ASAT3 F	Solyc11g067270	Protein expression Cloning	CCTCTTTCAGGGACCCATGGCATCATCAACAATTATATCTAGAAAAATGATTAAACTT
pET52b_ASAT3 R	Solyc11g067270	Protein expression Cloning	CAGGATCCTGGTACCCTTATTTGGTTGATTCAACAACTGGAGAAGCA
pET52b_ASAT4 F	Solyc01g105580	Protein expression Cloning	CCTCTTTCAGGGACCCATGGTGAAACCCTCAGCTCCT
pET52b_ASAT4 R	Solyc01g105580	Protein expression Cloning	CAGGATCCTGGTACCCTTATCCTAAGGAATGGAATGCTAGTTTTGAAGT
nYFP_BiFC_F		BiFC Plasmid cloning	TGCCCAAATTCGCGATGGTGAGCAAGGGCGAGGAGCTG
nYFP_BiFC_R		BiFC Plasmid cloning	AAAATTTAATGAAACCAGAGTTAACCATGGGTCCTCGATGTTGTGGCG
cYFP_BiFC_F		BiFC Plasmid cloning	TGCCCAAATTCGCGATGGGCAGCGTGCAGCTCGCCGACCAC
cYFP_BiFC_R		BiFC Plasmid cloning	AAAATTTAATGAAACCAGAGTTAACCATGGCTTGTACAGCTCGTCCATGC
SPLITLUC SCREEN NTER R		SplitLuc Screening	GGGACGACCTGCTAAACAGGAG
SPLITLUC SCREEN CTER F		SplitLuc Screening	GATGACGCACAATCCCACTATCC
SPLITLUC SCREEN CTER R		SplitLuc Screening	TGCCAAATGTTTGAACGATCGG
