## Supplementary Table 2 for "A Metabolic Complex Involved in Tomato Specialized Metabolism"

### Sheet: Proteins identified
Supplementary Table 2 - Proteomics result of SlASAT pulldown complex with SlASATs highlighted
PG.ProteinGroups	PG.Genes	PG.Organisms	PG.ProteinDescriptions	PG.Qvalue	FLAG ASAT4-Rep1 - abundance	FLAG ASAT4 -Rep2 - abundance	FLAG-ASAT4 -Rep3 abundance	FLAG-ASAT4 -rep4 abundance
W6JJD8	NbNup107a	Nicotiana benthamiana	Nuclear pore complex protein	0.00535523	111.131	NaN	NaN	NaN
A0A8K1ZRG1		Nicotiana benthamiana	Glycosyltransferase	0	49.0441	NaN	NaN	42.7726
Q6RI20		Nicotiana benthamiana	(E)-4-hydroxy-3-methylbut-2-enyl diphosphate synthase (Fragment)	0	133.25	NaN	104.017	79.2619
E1U7Y5	MAP90	Nicotiana benthamiana	Microtubule-associated protein	0	77.8682	NaN	71.9379	124.108
F8WR02	NbEDGP	Nicotiana benthamiana	Extracellular dermal glycoprotein	0	56.7209	NaN	64.1185	63.4643
A0A0M3VGN3	NbPLD_alpha	Nicotiana benthamiana	Phospholipase D	0	64.1484	NaN	51.6466	62.8496
A0A0K1U1X5	LecRK	Nicotiana benthamiana	non-specific serine/threonine protein kinase	0	25.4045	NaN	49.0997	72.9521
F2Z9R6	NbNADK3	Nicotiana benthamiana	NAD kinase (Fragment)	0	NaN	NaN	48.247	35.1066
C9DFB4	APFI	Nicotiana benthamiana	Transcription factor APFI-like protein (Fragment)	0	46.5003	NaN	28.0756	29.9505
A0A8K1ZRH3		Nicotiana benthamiana	Glycosyltransferase	0	44.087	NaN	11.1578	11.675
A0A0A8IBT8	NbGAPDH-A	Nicotiana benthamiana	Glyceraldehyde-3-phosphate dehydrogenase	0	45824.7	44511.9	41083.6	46917.8
A0A3Q7EQZ9	SlASAT4	Solanum lycopersicum	Acylsugar acetyltransferase	0	12530.7	35221	24766.2	37636.9
Q2LAH1	psbS2	Nicotiana benthamiana	Chloroplast photosystem II 22 kDa component	0	3364.61	8952.37	3747.24	4039.43
I0B7J2;Q58H58	psbO2;psbO	Nicotiana benthamiana	Chloroplast PsbO2;Chloroplast photosynthetic oxygen-evolving protein 33 kDa subunit	0	9497.24	8928.71	6248.28	2464.13
I0B7J1	psbO1	Nicotiana benthamiana	Chloroplast PsbO1	0	13040	7706.73	14547.4	12560.5
Q5EEQ1		Nicotiana benthamiana	Photosystem I reaction center subunit X PSI-K	0	4894.45	7652.46	4858.21	11103.3
Q8SAQ3		Nicotiana benthamiana	Ribulose bisphosphate carboxylase small subunit (Fragment)	0	5489.45	7086.14	9845.27	15392.3
W6KBN7	pat	Nicotiana benthamiana	Phosphinothricin acetyltransferase	0	NaN	6156.54	1146.11	1363.92
K4D9Y4	SlASAT3	Solanum lycopersicum	Acylsugar acyltransferase 3	0	1357.2	6138.59	140.677	166.108
A0A0H5BGR5	NbACAT1a	Nicotiana benthamiana	acetyl-CoA C-acetyltransferase	0	1716.21	2309.17	1608.79	1852.41
Q2LAH0	psbS1	Nicotiana benthamiana	Chloroplast photosystem II 22 kDa component	0	1354.48	2008.38	1345.98	1203.49
A0A0S0N5Y9	TUA6	Nicotiana benthamiana	Tubulin alpha chain	0	NaN	1902.19	1132.21	764.05
R9W2E1		Nicotiana benthamiana	Glutaredoxin-dependent peroxiredoxin	0	556.299	1482.71	985.98	1428.54
E5LLE7		Nicotiana benthamiana	Phosphoglycerate kinase	0	1897.35	1447.45	1551.15	1932.8
A0A1S5WM37		Nicotiana benthamiana	Papain-like cysteine proteinase 6	0	3431.2	1427.1	1403.48	1577.66
T1VY78	EH1.1	Nicotiana benthamiana	Epoxide hydrolase (Fragment)	0	963.476	1420.13	1188.87	1373.2
A0A481NUV9		Nicotiana benthamiana	ferredoxin--NADP(+) reductase (Fragment)	0	1974.93	1413.76	1328.49	1187.9
E0X584	HBP1	Nicotiana benthamiana	Harpin binding protein 1 (Fragment)	0	1606.04	1365.05	1722.09	1482.69
Q769C4	Hsp70	Nicotiana benthamiana	Heat shock protein 70 (Fragment)	0	235.896	1320.79	521.612	302.286
Q1WL50	PI	Nicotiana benthamiana	Trypsin proteinase inhibitor	0	98.9607	1308.29	173.614	2188.76
A0A0F7JIC2	GAPC2	Nicotiana benthamiana	Glyceraldehyde-3-phosphate dehydrogenase	0	1155.95	1256.07	1079.76	936.917
Q2QFR3		Nicotiana benthamiana	Cysteine proteinase aleuran type	0	3833.17	1243.08	1758.19	1323.76
U3MY90		Nicotiana benthamiana	Proteinase inhibitor (Fragment)	0	566.528	1208.23	881.037	658.657
K4DBH0	SlASAT1	Solanum lycopersicum	Acylsugar acyltransferase 1	0	395.274	1201.82	692.406	792.584
D2DMF5		Nicotiana benthamiana	Plastocyanin	0	1210.63	1158.06	2445.14	1627.9
A0A455QYV0	NbRACK1	Nicotiana benthamiana	Receptor for activated C kinase 1	0	894.378	982.329	1017.93	1163.36
K4BPQ4	SlASAT2	Solanum lycopersicum	Acylsugar acyltransferase 2	0	261.108	906.544	308.241	349.969
A0A286RNF7		Nicotiana benthamiana	Carbonic anhydrase	0	112.609	906.07	564.469	3297.4
A0A0F7R532	NbSAMS1a	Nicotiana benthamiana	S-adenosylmethionine synthase	0	1114.07	892.254	1088.41	860.304
A0A172WC23		Nicotiana benthamiana	Defensin-like protein 2	0	NaN	865.844	29.9006	2760.37
I0B7J7	psbP3	Nicotiana benthamiana	23 kDa subunit of oxygen evolving system of photosystem II	0	1596.03	859.481	720.554	598.772
K7ZLE1	NbCAS	Nicotiana benthamiana	Calcium-sensing receptor	0	880.812	845.043	746.212	634.41
K9LZ88		Nicotiana benthamiana	Polyadenylate-binding protein (Fragment)	0	814.704	807.936	730.572	662.316
A0A9E8K0G3		Nicotiana benthamiana	UDP-arabinopyranose mutase	0	1347.14	787.062	844.89	710.475
A0A9Y1LRP6		Nicotiana benthamiana	Cysteine-rich venom protein	0	256.858	782.329	265.012	317
C9DFC1	TRXh	Nicotiana benthamiana	Thioredoxin H-type 1 (Fragment)	0	586.044	651.576	653.783	476.032
F8UV60	GSTU4	Nicotiana benthamiana	Glutathione S-transferase	0	649.446	629.928	547.527	631.872
Q1MSG9	aly	Nicotiana benthamiana	ALY protein	0	716.444	606.779	203.075	148.745
E1AXT8	GOX	Nicotiana benthamiana	(S)-2-hydroxy-acid oxidase	0	669.077	567.361	722.162	512.135
I0B7J6	psbP2	Nicotiana benthamiana	23 kDa subunit of oxygen evolving system of photosystem II	0	1071.07	545.031	371.61	644.994
F2Z9R2	NbG6PDH-P1	Nicotiana benthamiana	Glucose-6-phosphate 1-dehydrogenase	0	814.189	513.943	382.531	460.379
A0A977XRW0	UGT73A24	Nicotiana benthamiana	Glycosyltransferase	0	469.309	513.454	575.482	646.471
A0A0F7QZM4	NbACO2a	Nicotiana benthamiana	aminocyclopropanecarboxylate oxidase	0	918.117	477.443	514.359	578.418
A0A5J6DCT7	NRC4	Nicotiana benthamiana	NLR-required for cell death 4	0	257.239	465.647	289.65	291.567
A0A8J9SKY7	NbACO2b	Nicotiana benthamiana	aminocyclopropanecarboxylate oxidase	0	1724.38	433.996	675.818	209.279
A0A0H5B1M6	NbPDR1b	Nicotiana benthamiana	PDR-type ACB transporter	0	457.266	429.843	348.792	215.925
C5MTW1		Nicotiana benthamiana	Heterotrimeric G protein beta 1 subunit	0	230.895	415.006	588.167	484.885
Q6UNX5		Nicotiana benthamiana	Uncharacterized protein	0	251.888	411.685	138.028	140.906
A0A5B9Y6Q5		Nicotiana benthamiana	MLP-like protein 43	0	605.68	409.654	178.425	197.846
Q45Q23		Nicotiana benthamiana	Prohibitin	0	569.275	408.659	371.3	455.421
C9DFB5	Pb	Nicotiana benthamiana	Proteasome subunit beta type-6 (Fragment)	0	591.139	404.751	403.869	358.76
A0A0H5AWB5	NbPDR2a	Nicotiana benthamiana	PDR-type ACB transporter	0	213.29	399.244	208.842	131.274
Q1HER6	CathB	Nicotiana benthamiana	Cathepsin B	0	547.732	398.89	321.961	393.861
A0A0S3ANR1		Nicotiana benthamiana	NRC2a	0	365.736	395.975	249.739	345.106
A0A9E8Z0W3		Nicotiana benthamiana	MLP-like protein 423	0	409.143	395.787	199.968	189.136
H8YI16	PSL1IP2	Nicotiana benthamiana	Potato virus X SL1 RNA interacting protein 2	0	209.284	392.268	267.543	291.273
B8R4D5		Nicotiana benthamiana	Subtilisin-like protein (Fragment)	0	511.441	392.018	189.993	234.765
A0A0H5BGR8	NbPDR2b	Nicotiana benthamiana	PDR-type ACB transporter	0	180.414	391.051	178.762	73.8741
C9DFB2	ACO1	Nicotiana benthamiana	aminocyclopropanecarboxylate oxidase (Fragment)	0	42.6436	371.416	418.234	285.821
Q8H1Y2	PAF1	Nicotiana benthamiana	Proteasome subunit alpha type	0	620.5	371.021	366.711	303.814
A0A173FEI6	IF4a	Nicotiana benthamiana	RNA helicase	0	474.487	365.385	468.503	371.572
A0A9E7VCB0	PDI2	Nicotiana benthamiana	Protein disulfide-isomerase	0	453.366	361.062	480.867	412.19
U5HUF9	MIP1	Nicotiana benthamiana	MIP1.1a	0	250.531	360.55	200.104	234.866
Q2LFC1		Nicotiana benthamiana	AGO4-2 (Fragment)	0	310.284	359.486	177.277	189.958
A0A0A8K9V3	chlP	Nicotiana benthamiana	geranylgeranyl diphosphate reductase	0.00253623	710.213	355.824	306.11	545.312
A0A0H3W569	RABG3f	Nicotiana benthamiana	Rab small GTPase	0	137.506	336.462	166.601	82.0897
Q5EEY5	SGT1	Nicotiana benthamiana	SGT1	0	302.704	334.516	338.867	278.242
A2PYH3	NbNACa1	Nicotiana benthamiana	Alpha chain of nascent polypeptide associated complex	0	543.658	320.102	338.447	229.664
R4S2V6	9-lox	Nicotiana benthamiana	Lipoxygenase (Fragment)	0	131.475	317.684	294.746	296.803
G4XTD4	P5CS	Nicotiana benthamiana	Delta 1-pyrroline-5-carboxylate synthetase (Fragment)	0	186.441	316.27	590.284	627.786
F2Z9R1	NbG6PDH-Cyto	Nicotiana benthamiana	Glucose-6-phosphate 1-dehydrogenase	0	594.355	315.756	304.964	273.517
B8R6B6		Nicotiana benthamiana	ELI3 (Fragment)	0	261.993	314.829	273.396	347.088
A0A0M4UPT2	NbPLD_beta	Nicotiana benthamiana	Phospholipase D	0	153.81	313.7	103.553	112.409
J7ES67		Nicotiana benthamiana	catechol oxidase	0	1877.74	310.016	202.225	174.72
J7ERA8;Q70Q37	;hct	Nicotiana benthamiana	Hydroxycinnamoyl transferase (Fragment);Hydroxycinnamoyl-CoA hydroxycinnamoyltransferase (Fragment)	0	80.1363	309.742	87.298	80.8639
A0A0H5AWE2	NbMVD1a	Nicotiana benthamiana	Diphosphomevalonate decarboxylase	0	184.574	308.937	190.937	171.736
A0A0E3JCP4	DREPP	Nicotiana benthamiana	Developmentally-regulated plasma membrane polypeptide	0	441.564	308.476	351.5	302.084
Q8LKF8	SGT1.2	Nicotiana benthamiana	SGT1-like protein (Fragment)	0	299.169	302.993	277.843	161.166
A0A7M1I5Z9		Nicotiana benthamiana	SBT4	0	248.567	300.047	343.264	328.103
J7EYL4		Nicotiana benthamiana	GRX1	0	377.537	299.73	309.588	222.006
A1YUL9		Nicotiana benthamiana	Importin subunit alpha	0	225.802	298.001	298.327	270.885
A0A977TID2	UGT71AT3	Nicotiana benthamiana	Glycosyltransferase	0	196.158	290.95	257.867	279.411
F2Z9R3	NbG6PDH-P2	Nicotiana benthamiana	Glucose-6-phosphate 1-dehydrogenase	0	273.601	289.419	140.942	125.584
A0A0H3U2A6	SOBIR1	Nicotiana benthamiana	Leucine-rich repeat receptor-like kinase	0	99.0713	289.269	76.8544	52.7225
A0A0M3SBS3;A0A0M4J345		Nicotiana benthamiana	Heat shock protein 90-3;Heat shock protein 90-2	0	354.773	287.62	260.356	185.234
G3KGB5		Nicotiana benthamiana	Bti9	0	118.195	286.211	143.154	125.643
A0A977TIC9	UGT71AT2	Nicotiana benthamiana	Glycosyltransferase	0	270.082	284.926	233.574	262.221
A0A8A1L3A8	MIP1.2b	Nicotiana benthamiana	MIP1.2b	0	144.598	278.917	144.837	231.09
A0A977XT93	UGT93T2	Nicotiana benthamiana	Glycosyltransferase	0	79.6115	275.388	74.7546	76.5688
A0A0K0PU31	SKP1.1	Nicotiana benthamiana	SKP1-like protein	0	369.543	269.008	393.558	354.637
C9DFB6		Nicotiana benthamiana	FAD-binding FR-type domain-containing protein (Fragment)	0	200.534	263.564	231.283	239.936
Q6XX16		Nicotiana benthamiana	Glutathione S-transferase (Fragment)	0	312.983	258.15	565.347	492.941
A0A8K1ZRH7		Nicotiana benthamiana	Glycosyltransferase	0	133.76	254.814	261.438	229.54
A0A7M1I5Y9		Nicotiana benthamiana	SBT7	0	669.26	254.562	251.176	304.605
A0A5B9Y6W8		Nicotiana benthamiana	MLP-like protein 28	0	335.026	254.133	516.641	511.063
A0A482EPF5		Nicotiana benthamiana	5-epiaristolochene synthase	0	104.221	252.748	137.624	223.33
C9DFC0	PIP1	Nicotiana benthamiana	Phytophthora-inhibited protease 1-like protein (Fragment)	0	188.875	249.583	208.085	190.98
F2VJF4	Mir3	Nicotiana benthamiana	Miraculin-like protein	0	39.9148	245.586	350.41	357.545
A0A7R9GKX6	NbC1RGP	Nicotiana benthamiana	UDP-arabinopyranose mutase	0	298.644	245.574	171.516	275.49
Q6XX15		Nicotiana benthamiana	Glutathione S-transferase U3 (Fragment)	0	190.234	240.941	431.189	383.165
A0A1P8SF07		Nicotiana benthamiana	TOM1-like protein 2 (Fragment)	0	217.496	240.911	277.314	204.98
A0A2Z4WTD4		Nicotiana benthamiana	4a-hydroxytetrahydrobiopterin dehydratase	0	164.011	240.719	209.186	264.666
A0A515KYM7;A0A7M4BIM2	AGO1b;AGO1B	Nicotiana benthamiana	Argonaute 1b	0	423.105	236.737	162.737	171.356
A0A0M4J3A8		Nicotiana benthamiana	Heat shock protein 90-1	0	152.11	236.062	276.5	298.564
A0A248QEL2	SAMs	Nicotiana benthamiana	S-adenosylmethionine synthase	0	124.519	231.904	353.917	100.923
A0A248QFH8	SAMs	Nicotiana benthamiana	S-adenosylmethionine synthase	0	421.896	226.164	336.834	275.827
A0ZVU2	samt	Nicotiana benthamiana	S-adenosylmethionine transporter	0	323.928	224.034	169.619	123.941
A0A387K491	NbRanBP1-1b	Nicotiana benthamiana	Ran binding protein RanBP1-1b	0	140.518	224.003	257.346	239.573
Q0WYB6		Nicotiana benthamiana	Uncharacterized protein	0	NaN	223.86	125.667	120.329
A0A0G2RIY7	OPB	Nicotiana benthamiana	Prolyl endopeptidase	0	198.111	221.345	168.882	157.812
A0A977TID5	UGT71AT4	Nicotiana benthamiana	Glycosyltransferase	0	374.045	210.728	174.382	174.388
A0A9E7VCC7	PDI1	Nicotiana benthamiana	Protein disulfide-isomerase	0	218.51	210.331	254.369	223.799
C9DFA3	FtsH	Nicotiana benthamiana	FtsH-like protein (Fragment)	0	186.948	205.216	221.981	233.62
A0A1V1H612	NbRBOHB	Nicotiana benthamiana	Respiratory burst oxidase homolog protein B	0	89.9563	204.842	53.6756	38.2734
B7VCB9;Q1EI36	fib2	Nicotiana benthamiana	rRNA 2'-O-methyltransferase fibrillarin	0	184.577	203.423	152.645	127.843
A2IBL2	H2b	Nicotiana benthamiana	Histone H2B	0	228.655	200.862	353.114	375.365
Q8H0B4	NbWIPK	Nicotiana benthamiana	Mitogen-activated protein kinase	0	192.878	194.672	194.362	190.788
C9E9W2		Nicotiana benthamiana	Chloroplast envelope protein 1	0	150.948	192.184	122.621	94.87
Q6Q0C2		Nicotiana benthamiana	protein-serine/threonine phosphatase (Fragment)	0	109.011	189.838	124.901	87.1161
Q6XX17		Nicotiana benthamiana	Glutathione S-transferase (Fragment)	0	74.1418	189.25	95.5328	94.6308
A0AA49XXI4		Nicotiana benthamiana	Calmodulin-binding transcription activator 2-like	0	151.478	187.055	107.188	81.6197
U3SXQ9	NbTCTP	Nicotiana benthamiana	Translationally controlled tumor protein	0	233.462	184.996	186.384	213.845
U5Q1Q7		Nicotiana benthamiana	MIP1.1b	0	66.5882	179.91	134.347	136.315
A0A977TID4	UGT72AX1	Nicotiana benthamiana	Glycosyltransferase	0	392.667	171.532	307.718	190.07
U6BM52	eIF(iso)4E	Nicotiana benthamiana	Eukaryotic translation initiation factor isoform 4E	0	204.635	171.401	154.77	133.904
B3VMR3	NbEH2.1	Nicotiana benthamiana	Epoxide hydrolase	0	216.865	170.309	151.118	167.294
A0A5J6DCA3	NRC3	Nicotiana benthamiana	NLR-required for cell death 3	0	113.56	167.642	67.9381	59.7323
A0A387K1P8	NbRanBP1-1a	Nicotiana benthamiana	Ran binding protein RanBP1-1a	0	124.303	167.262	114.308	130.972
A0A060IKL1		Nicotiana benthamiana	Acyl-[acyl-carrier-protein] desaturase	0	174.991	166.199	188.131	152.057
W6JLF1	NbSec13a	Nicotiana benthamiana	Nuclear pore complex protein Sec13a	0	185.191	161.976	183.712	171.752
A0A172WC56		Nicotiana benthamiana	Defensin-like protein 1	0	NaN	159.004	11.0448	474.824
Q68VB6	aly	Nicotiana benthamiana	ALY protein	0	232.994	153.491	124.476	64.1565
A0A7D6BIB1		Nicotiana benthamiana	non-specific serine/threonine protein kinase	0	197.787	152.283	196.591	84.0274
A0A060Q2U8	NbACY	Nicotiana benthamiana	N-acyl-aliphatic-L-amino acid amidohydrolase	0	142.385	150.551	140.66	131.192
A5A5A1		Nicotiana benthamiana	Ribosomal protein L25	0	181.54	147.983	143.026	134.546
A1YUL8		Nicotiana benthamiana	Importin subunit alpha	0	54.3831	147.512	75.0883	88.862
E5RPJ4	NADP-ME	Nicotiana benthamiana	Malic enzyme (Fragment)	0	172.87	145.558	157.207	169.794
D4IHB9	cdm	Nicotiana benthamiana	Nb cell deth marker	0	65.6703	144.995	194.721	163.293
B1PSM0;B2D077		Nicotiana benthamiana	Methyltransferase	0	205.041	144.65	106.156	116.738
A0A4D6IA34		Nicotiana benthamiana	23 kDa subunit of oxygen evolving system of photosystem II	0	105.139	144.211	338.274	194.617
A0A7M1I5Y8		Nicotiana benthamiana	SBT6	0	205.629	142.052	166.671	112.719
A4D0J8		Nicotiana benthamiana	Carbonic anhydrase (Fragment)	0	82.1708	136.065	98.1294	93.9599
A0A1P8SF02	HT1	Nicotiana benthamiana	Serine/threonine-protein kinase HT1 (Fragment)	0	94.7241	134.113	104.526	123.838
W6JJ90	NbSec13d	Nicotiana benthamiana	Nuclear pore complex protein Sec13d	0	275.171	128.513	100.346	63.1698
A0A0A7EAN9;X5JM82	ANKr_1;ANK	Nicotiana benthamiana	Ankyrin repeat domain containing protein 2 (Fragment);Ankyrin repeat domain containing protein	0	93.8818	127.255	315.108	227.874
A0A8G0QBX5	ALKB1	Nicotiana benthamiana	M6A demethylase	0	122.15	120.126	135.125	178.191
A0A9E8K3E9		Nicotiana benthamiana	Class 2 reversibly glycosylated polypeptide 5	0	55.7385	118.724	90.6369	106.426
W6E926	sHsp	Nicotiana benthamiana	Putative small heat shock protein	0	45.2571	117.855	71.1735	117.4
Q7XAF5	HXK1	Nicotiana benthamiana	Phosphotransferase	0	137.455	117.809	105.397	131.79
A0A1S5RK01	HEXO1	Nicotiana benthamiana	Beta-hexosaminidase	0	120.703	116.687	96.8355	89.1307
A0A1U9IKY9		Nicotiana benthamiana	Autophagy protein 5	0	40.0878	114.963	60.6823	73.6189
D3Y681	NMMP1	Nicotiana benthamiana	Matrix metalloprotease 1	0	38.8343	113.365	85.6112	88.3903
C0JT31		Nicotiana benthamiana	assimilatory sulfite reductase (ferredoxin)	0	152.987	106.619	118.469	87.8393
A0A387K3E6	NbRanBP1-2a	Nicotiana benthamiana	Ran binding protein RanBP1-2a	0	68.2789	101.77	49.6626	73.3147
A4USB3		Nicotiana benthamiana	4-diphosphocytidyl-2-C-methyl-D-erythritol kinase	0	185.293	100.332	154.217	177.009
A0A810DPF8	NbPDSb	Nicotiana benthamiana	Phytoene dehydrogenase	0	87.0136	100.235	72.5437	72.6025
A5JGX7	RanGAP1	Nicotiana benthamiana	RAN GTPase-activating protein 1	0	59.5524	99.5527	86.6552	81.8467
A0A0S3ANE0		Nicotiana benthamiana	NRC2b	0	79.6939	98.9017	40.2144	58.329
A0A1P8SF08	API1	Nicotiana benthamiana	AvrPto-interacting protein 1 (Fragment)	0.00164204	61.5912	98.4588	93.5481	77.2858
A7LH85		Nicotiana benthamiana	Ran binding protein	0	106.541	91.0937	108.349	72.8143
Q84KK7	NbrbohB	Nicotiana benthamiana	Respiratory burst oxidase homolog	0.00253623	41.8774	88.3439	30.5723	NaN
A0A288UJC0		Nicotiana benthamiana	Malonyltransferase	0	117.048	87.1078	265.011	219.924
A0A7M1I5X9		Nicotiana benthamiana	SBT9	0	80.4615	85.3246	99.1756	103.256
A0A1P8SF00	RIN4	Nicotiana benthamiana	RPM1-interacting protein 4	0	81.8239	83.2275	55.2173	45.8579
A0A977XSW1	UGT73A25	Nicotiana benthamiana	Glycosyltransferase	0	55.3243	82.4028	64.8627	56.083
Q6TNI9	AXS1	Nicotiana benthamiana	UDP-D-apiose/UDP-D-xylose synthase	0	115.809	79.5759	93.3055	77.8128
W6JPQ8	NbNup50d	Nicotiana benthamiana	Nuclear pore complex protein Nup50d	0	65.1615	76.3737	59.3824	54.0487
A0A2D0Y0Y7		Nicotiana benthamiana	NAC1 transcription factor	0.000187688	NaN	74.564	25.9702	31.1665
A0A678WQ24	PP2Aa-1	Nicotiana benthamiana	PP2A scaffolding/structural subunit A alpha isoform	0	110.096	71.7856	74.8927	53.246
A4K8J6		Nicotiana benthamiana	SRC2-like protein	0	65.322	71.7797	48.1426	41.1565
X5JRX8	AO	Nicotiana benthamiana	L-ascorbate oxidase	0	62.6779	70.523	31.6114	31.2519
A0A3Q9VF17		Nicotiana benthamiana	NBR1	0	33.7307	69.711	65.8464	40.3985
A0A2Z6IIB3	CRT3a1	Nicotiana benthamiana	Calreticulin	0	201.924	69.4007	48.6319	55.2894
W6JJB7	NbSec13c	Nicotiana benthamiana	Nuclear pore complex protein Sec13c	0	164.984	68.8776	83.5152	88.7505
B0CN62		Nicotiana benthamiana	Myosin VIII-1	0	131.294	63.1655	36.5635	31.0853
A5JGX6	RanGAP2	Nicotiana benthamiana	RAN GTPase-activating protein 2	0	45.6572	61.4502	65.0447	72.1254
T2B587		Nicotiana benthamiana	UBP1 (Fragment)	0	51.5953	60.0348	39.0354	26.1931
A0A0A7EAV4	ANKr_2	Nicotiana benthamiana	Ankyrin repeat domain containing protein 2	0	56.1073	55.5441	83.0037	86.2979
A0A387K2T7	NbRanBP1-3	Nicotiana benthamiana	Ran binding protein RanBP1-3	0	26.6096	51.808	96.7512	85.6317
A0A8A2F925	P4H4	Nicotiana benthamiana	procollagen-proline 4-dioxygenase	0	62.6638	51.5122	57.7515	56.0456
C7C5S9	ncapp	Nicotiana benthamiana	Aldose 1-epimerase	0	130.852	51.4472	NaN	29.4475
D9IWN9		Nicotiana benthamiana	Fructokinase-like protein 1	0	76.5799	50.7273	35.9405	40.7086
A0A384E148		Nicotiana benthamiana	Alpha-galactosidase	0	59.528	50.1348	25.3407	56.7959
A0A3G9K655;A0A7M4C1N0	NbXpo1-1a;	Nicotiana benthamiana	Exportin1-1a;XPO1b	0.000187688	22.4501	44.1444	42.1882	65.5062
A0A8K1ZRH6		Nicotiana benthamiana	Glycosyltransferase	0	47.9354	43.2106	31.9267	26.3793
D5KXN1	ISE2	Nicotiana benthamiana	Increased size exclusion limit 2	0	101.711	42.8718	53.1424	40.7023
W6JJ76	NbNup214	Nicotiana benthamiana	Nuclear pore complex protein Nup214	0	33.804	40.8139	13.1039	NaN
A0A7M4CIE2		Nicotiana benthamiana	SBT2	0	33.5618	37.332	41.4885	29.3392
W6JJ80	NbNup50c	Nicotiana benthamiana	Nuclear pore complex protein Nup50c	0.00110375	7.37996	33.297	11.6238	9.09843
B7XH28	GMD	Nicotiana benthamiana	GDP-mannose 4,6-dehydratase	0	59.5835	30.879	17.4788	25.5924
Q076B1		Nicotiana benthamiana	RPN9 (Fragment)	0.00253623	15.582	20.7295	5.55122	11.6866
W6JLY0	NbNup50a	Nicotiana benthamiana	Nuclear pore complex protein Nup50a	0	18.3241	18.9283	13.9054	9.80725
A0A5B8NH92		Nicotiana benthamiana	Chorismate mutase	0.00535523	15.3364	5.98253	4.40884	NaN

### Sheet: Empty vector
Supplementary Table 2 - Proteomics result of SlASAT pulldown complex with SlASATs highlighted
PG.ProteinGroups	PG.Genes	PG.Organisms	PG.ProteinDescriptions	PG.Qvalue	PG.MolecularWeight	EV-Rep1-Abundance	EV-Rep2-Abundance
A0A0H3U2A6	SOBIR1	Nicotiana benthamiana	Leucine-rich repeat receptor-like kinase	0	70666.1	768.743	912.601
A0A0H5B1M6	NbPDR1b	Nicotiana benthamiana	PDR-type ACB transporter	0	161845	11730.1	18633.3
A0A0H5BGT0	NbPDR9	Nicotiana benthamiana	PDR-type ACB transporter	0	161752	337.386	373.214
A0A0M3VGN3	NbPLD_alpha	Nicotiana benthamiana	Phospholipase D	0	92168.3	350.267	293.645
A0A0M4UPT2	NbPLD_beta	Nicotiana benthamiana	Phospholipase D	0	93849.7	536.862	796.095
A0A0S3ANR1		Nicotiana benthamiana	NRC2a	0	101124	296.854	447.596
A0A173FEI6	IF4a	Nicotiana benthamiana	RNA helicase	0	46830.5	1414.14	639.124
A0A248QEL2	SAMs	Nicotiana benthamiana	S-adenosylmethionine synthase	0	42674.6	32.7698	NaN
A0A3G9JTB1	NbXpo1-2a	Nicotiana benthamiana	Exportin1-2a	0	123740	1190.17	2047.35
A0A5J6DCT7	NRC4	Nicotiana benthamiana	NLR-required for cell death 4	0	99934.8	587.89	967.66
A0A6F8NZP8	NbPLC2	Nicotiana benthamiana	Phosphoinositide phospholipase C	0	63907.5	814.198	1404.83
A0A7M1I5X9		Nicotiana benthamiana	SBT9	0	81334.8	368.968	170.605
A0A7M1I5Y8		Nicotiana benthamiana	SBT6	0	79494.3	189.694	156.941
A0A7M1I600		Nicotiana benthamiana	SBT5	0	81034.4	380.799	787.568
A0A7M4CIE2		Nicotiana benthamiana	SBT2	0	81836.4	169.096	101.793
A0A810DPF8	NbPDSb	Nicotiana benthamiana	Phytoene dehydrogenase	0	65092.1	276.79	181.405
A0A8A2F6K2	P4H10	Nicotiana benthamiana	Prolyl 4-hydroxylase 10	0	31977.5	499.79	NaN
A0A9E7VCB0	PDI2	Nicotiana benthamiana	Protein disulfide-isomerase	0	55457.9	1928.87	670.287
A0AA49XXI4		Nicotiana benthamiana	Calmodulin-binding transcription activator 2-like	0	123300	387.893	409.595
A1YUL9		Nicotiana benthamiana	Importin subunit alpha	0	58523.6	816.618	944.33
A7M8K5	ranGAP2	Nicotiana benthamiana	Ran GTPase activating protein (Fragment)	0	44201.5	155.311	NaN
C9DFA6	P69	Nicotiana benthamiana	Subtilisin-like serine protease (Fragment)	0	19386	150.997	149.982
C9E9W2		Nicotiana benthamiana	Chloroplast envelope protein 1	0	66107.2	1337.93	957.516
D5JXY5	NbCA1	Nicotiana benthamiana	Calcium-transporting ATPase	0	114270	983.775	5724.51
I0B7J1	psbO1	Nicotiana benthamiana	Chloroplast PsbO1	0	35198.9	20783.9	4382.26
K7ZLE1	NbCAS	Nicotiana benthamiana	Calcium-sensing receptor	0	41869.3	20576.4	15113.4
Q1MSG9	aly	Nicotiana benthamiana	ALY protein	0	29539.1	367.854	208.171
Q6XX17		Nicotiana benthamiana	Glutathione S-transferase (Fragment)	0	13515.7	194.31	247.105
R4N342	YphC	Nicotiana benthamiana	GTPase Der	0	72375.6	336.721	662.308
R4S2V6	9-lox	Nicotiana benthamiana	Lipoxygenase (Fragment)	0	97445.9	541.696	337.296
U5HUF9	MIP1	Nicotiana benthamiana	MIP1.1a	0	46643.8	2279.47	3139.41
W6JJA5;W6JPR5	NbAladin-a;NbAladin-b	Nicotiana benthamiana	Nuclear pore complex protein Aladin-a;Nuclear pore complex protein Aladin-b	0	48225.5;48101.15	309.342	157.995
W6JJD5	NbNup205a	Nicotiana benthamiana	Nuclear pore complex protein Nup205a	0	211170	137.64	208.212
W6JPR1	NbNup160a	Nicotiana benthamiana	Nuclear pore complex protein Nup160a	0	166248	54.2646	197.428
